# Exploring a diverse world of effector domains and amyloid signaling motifs in fungal NLR proteins

**DOI:** 10.1101/2022.03.16.484565

**Authors:** Jakub W. Wojciechowski, Emirhan Tekoglu, Marlena Gąsior-Głogowska, Virginie Coustou, Natalia Szulc, Monika Szefczyk, Marta Kopaczyńska, Sven J. Saupe, Witold Dyrka

## Abstract

NLR proteins are intracellular receptors constituting a conserved component of the innate immune system of multicellular organisms. In fungi, NLRs are characterized by high diversity of architectures and presence of amyloid signaling. Here, we explore the diverse world of effector and signaling domains of fungal NLRs using state-of-the-art bioinformatic methods including MMseqs2 for fast clustering, probabilistic context-free grammars for sequence analysis, and AlphaFold2 deep neural networks for structure prediction. In addition to substantially improving the overall annotation, especially in basidiomycetes, the study identifies novel domains and reveals the structural similarity of MLKL-related HeLo- and Goodbye-like domains forming the most abundant superfamily of fungal NLR effectors. Moreover, compared to previous studies, we found several times more amyloid motifs, including novel families, and validated aggregating and prion-forming properties of the most abundant of them *in vitro* and *in vivo*. Also, through an extensive *in silico* search, the NLR-associated amyloid signaling is for the first time identified in basidiomycetes. The emerging picture highlights similarities and differences in the NLR architectures and amyloid signaling in ascomycetes, basidiomycetes and other branches of life.
