## Supplementary File 9 for "Exploring a diverse world of effector domains and amyloid signaling motifs in fungal NLR proteins"

mot_id	ntm_id	ntm_mot_beg	ntm_mot_end	ctm_id	ctm_mot_beg	ctm_mot_end
NLR07	CCD34122.1	2	24	CCD34121.1	260	275
NLR28	CCF38037.1	18	43	CCF38036.1	373	397
NLR13	CEG02763.1	6	28	CEG02762.1	257	278
NLR07	CRG89233.1	8	29	CRG89235.1	277	291
NLR28	CVK97834.1	62	86	CVK97835.1	334	353
NLR28	CVL05449.1	62	86	CVL05451.1	321	340
NLR28	CZR41588.1	62	86	CZR41587.1	321	340
NLR28	DAA77537.1	34	61	DAA77535.1	181	205
NLR28	DAA77537.1	34	61	DAA77536.1	180	199
NLR28	EGD95927.1	34	61	EGD95925.1	181	205
NLR28	EGD95927.1	34	61	EGD95926.1	180	199
NLR28	EGU74392.1	62	80	EGU74391.1	185	193
NLR07	EMR84639.1	2	23	EMR84638.1	257	272
NLR32	EQB50683.1	4	25	EQB50682.1	333	349
NLR28	ETR97107.1	8	34	ETR97105.1	180	206
NLR32	EWC44493.1	43	62	EWC44494.1	340	357
NLR13	EWZ28671.1	12	32	EWZ28672.1	259	281
NLR12	EXK76697.1	9	27	EXK76698.1	212	225
NLR28	EXK93331.1	61	85	EXK93330.1	351	370
NLR13	EXL39652.1	4	27	EXL39651.1	257	278
NLR13	EXL90224.1	4	27	EXL90223.1	257	278
NLR13	EXM14896.1	13	34	EXM14895.1	259	281
NLR13	EYB25401.1	6	28	EYB25190.1	261	281
NLR13	EYB33391.1	2	24	EYB33390.1	262	282
NLR28	EZF32162.1	34	61	EZF32163.1	180	199
NLR28	EZF32162.1	34	61	EZF32164.1	181	205
NLR28	EZF39404.1	29	56	EZF39402.1	181	205
NLR28	EZF39404.1	29	56	EZF39403.1	180	204
NLR28	EZF71241.1	34	61	EZF71239.1	181	205
NLR28	EZF71241.1	34	61	EZF71240.1	180	204
NLR28	EZG03672.1	34	61	EZG03670.1	181	205
NLR28	EZG03672.1	34	61	EZG03671.1	180	204
NLR07	GAD95438.1	5	23	GAD95439.1	253	270
NLR32	GAP93061.2	2	17	GAP93060.1	344	360
NLR07	KFA80243.1	12	32	KFA80249.1	362	383
NLR07	KFA80919.1	7	21	KFA80922.1	253	270
NLR07	KFX45272.1	6	23	KFX45276.1	278	292
NLR07	KFX45273.1	6	23	KFX45276.1	278	292
NLR07	KFX45274.1	6	23	KFX45276.1	278	292
NLR07	KFZ16002.1	7	28	KFZ16001.1	251	266
NLR07	KID85954.1	5	27	KID85955.1	375	391
NLR28	KOC12912.1	13	40	KJJ33121.1	354	367
NLR28	KJK68700.1	13	38	KJK68679.1	354	367
NLR13	KJZ72271.1	1	23	KJZ72270.1	263	279
NLR12	KKP03037.1	5	28	KKP03038.1	365	382
NLR28	KKP06489.1	19	42	KKP06487.1	184	206
NLR28	KKP06489.1	19	42	KKP06488.1	192	216
NLR28	KLO93175.1	62	86	KLO93176.1	321	340
NLR07	KLO97530.1	10	29	KLO97531.1	249	268
NLR28	KLP00638.1	62	86	KLP00637.1	321	340
NLR07	KOS39556.1	8	29	KOS39543.1	277	291
NLR07	KOS40823.1	5	22	KOS40824.1	255	275
NLR32	KPM45221.1	9	29	KPM45222.1	335	354
NLR28	KUL82098.1	56	80	KUL82103.1	361	375
NLR28	KUL82100.1	13	40	KUL82103.1	361	375
NLR07	KUM66967.1	8	29	KUM66971.1	268	282
NLR07	KXG45629.1	6	23	KXG45628.1	337	358
NLR13	KXX79286.1	11	32	KXX79303.1	225	244
NLR32	KZL72125.1	55	76	KZL72126.1	341	359
NLR12	KZL73005.1	5	28	KZL72960.1	368	387
NLR32	KZL75752.1	37	58	KZL75744.1	341	359
NLR07	KZM25282.1	6	24	KZM25280.1	345	362
NLR07	OAL46892.1	12	28	OAL46893.1	240	254
NLR28	OAL70008.1	34	61	OAL70006.1	181	205
NLR28	OAL70008.1	34	61	OAL70007.1	180	204
NLR07	OBT39270.1	6	28	OBT39272.1	248	261
NLR07	OBT39271.1	6	28	OBT39272.1	248	261
NLR07	OBT61032.1	4	25	OBT61027.1	248	263
NLR07	OBT75901.1	6	28	OBT75869.1	248	263
NLR07	OCK85164.1	3	25	OCK85163.1	253	270
NLR32	OHW95965.1	54	74	OHW95966.1	337	356
NLR12	OHX00891.1	5	28	OHX00890.1	368	387
NLR32	OLN95573.1	49	70	OLN95569.1	335	349
NLR28	OOO05203.1	13	40	OOO05204.1	354	367
NLR32	OOQ86219.1	29	43	OOQ86218.1	345	360
NLR13	OPB43886.1	6	29	OPB43885.1	263	284
NLR07	OQD70846.1	8	29	OQD71549.1	289	303
NLR07	OQD74234.1	5	16	OQD74237.1	316	337
NLR07	OQD80699.1	5	23	OQD80703.1	338	359
NLR07	OQE24399.1	6	24	OQE24348.1	239	255
NLR28	OQE41123.1	9	32	OQE41012.1	181	204
NLR28	OQE41123.1	9	32	OQE41347.1	275	294
NLR07	OQE62786.1	5	23	OQE62785.1	313	334
NLR07	OWW37972.1	24	42	OWW37973.1	275	288
NLR07	OXN22397.1	6	24	OXN22371.1	266	279
NLR07	PCD20331.1	10	29	PCD20332.1	248	268
NLR07	PCD20336.1	10	31	PCD20332.1	248	268
NLR07	PCD20337.1	9	31	PCD20332.1	248	268
NLR07	PCD20331.1	10	29	PCD20335.1	249	268
NLR07	PCD20336.1	10	31	PCD20335.1	249	268
NLR07	PCD20337.1	9	31	PCD20335.1	249	268
NLR13	PCD21680.1	2	24	PCD21681.1	262	282
NLR28	PCD31295.1	57	84	PCD31294.1	326	349
NLR07	PGH06950.1	5	26	PGH06954.1	277	291
NLR07	PGH12591.1	6	28	PGH12592.1	226	244
NLR28	PIG79045.1	11	38	PIG79069.1	354	367
NLR07	PMB63415.1	6	27	PMB63414.1	374	391
NLR32	PNP43239.1	47	63	PNP43242.1	337	356
NLR07	PNP59222.1	10	31	PNP59223.1	249	269
NLR13	POR31696.1	1	24	POR31694.1	261	282
NLR07	POR32818.1	8	30	POR32819.1	247	264
NLR07	PQE30879.1	9	27	PQE30883.1	322	338
NLR28	PVI06673.1	10	36	PVI06671.1	247	266
NLR28	PVI06673.1	10	36	PVI06672.1	198	222
NLR28	RAQ43520.1	13	37	RAQ43513.1	354	367
NLR28	RAQ65352.1	13	40	RAQ65353.1	354	367
NLR28	RAQ69306.1	13	40	RAQ69312.1	354	367
NLR13	RBQ96753.1	6	27	RBQ96736.1	262	279
NLR13	RBR16192.1	6	27	RBR16154.1	261	278
NLR07	RDL37652.1	6	22	RDL37651.1	240	255
NLR32	RFN46148.1	51	72	RFN46147.1	335	356
NLR07	SCN82178.1	10	29	SCN82176.1	249	268
NLR28	SCO12049.1	62	76	SCO12048.1	321	340
NLR28	SCO20404.1	62	86	SCO20400.1	321	340
NLR13	SCO75794.1	2	23	SCO75793.1	261	282
NLR13	SCO78478.1	13	34	SCO78477.1	259	281
NLR28	SCV56993.1	62	86	SCV56992.1	321	340
NLR28	SCV57098.1	62	86	SCV57097.1	321	340
