## Supplementary File 10 for "Exploring a diverse world of effector domains and amyloid signaling motifs in fungal NLR proteins"

mot_id	ctm_id	ctm_mot_beg	ctm_mot_end	ntm_id	ntm_mot_beg	ntm_mot_end	ctm_mot_assoc_to_homolog_of
PF14479_001	CAP61092.1	223	243	CAP61093.1	3	22	PF14479/PF17111
PF14479_001	CAP61092.1	259	282	CAP61093.1	3	22	PF14479/PF17111
PF17111_005	CAP61092.1	264	281	CAP61093.1	8	22	PF14479/PF17111
PF07819_011	CCD33826.1	124	146	CCD33825.1	22	33	PF07819
NANBNtm_023	CCF38036.1	361	381	CCF38037.1	17	37	PF01048
NANBNtm_023	CCF38036.1	368	391	CCF38037.1	17	37	PF01048
PF17107_001	CCF38036.1	366	391	CCF38037.1	17	37	PF01048
PF17111_006	CCF38036.1	363	391	CCF38037.1	17	37	PF01048
PF14479_001	CCT72929.1	258	281	CCT72928.1	10	26	PF14479
PF17111_005	CCT72929.1	264	280	CCT72928.1	12	26	PF14479
PF17107_022	CEF85758.1	246	268	CEF83062.1	8	30	PF17107/PF17111
PF17111_004	CEF85758.1	249	266	CEF83062.1	10	26	PF17107/PF17111
PF14479_001	CEG02762.1	255	278	CEG02763.1	11	26	PF14479
PF01048_040	CEJ92446.1	375	395	CEJ92447.1	8	24	PF01048
PF01048_040	CRJ82726.1	319	343	CRJ82730.1	11	30	PF01048
PF01048_040	CRK42337.1	321	345	CRK42338.1	11	30	PF01048
PF14479_001	CVL03810.1	258	281	CVL03808.1	8	26	PF14479
PF17111_005	CVL03810.1	263	280	CVL03808.1	12	26	PF14479
PF14479_001	CVL06862.1	258	281	CVL06861.1	8	26	PF14479
PF17111_005	CVL06862.1	263	280	CVL06861.1	12	26	PF14479
NANBNtm_023	DAA77535.1	176	199	DAA77537.1	30	54	PF17107/PF17111
PF17107_001	DAA77535.1	174	199	DAA77537.1	31	53	PF17107/PF17111
PF17111_006	DAA77535.1	170	198	DAA77537.1	31	52	PF17107/PF17111
PF17107_001	EFE34607.1	174	199	EFE34609.1	31	53	PF17107/PF17111
PF17111_006	EFE34607.1	170	198	EFE34609.1	31	52	PF17107/PF17111
PF17107_001	EFE37926.1	174	199	EFE37924.1	31	53	PF17107/PF17111
PF17111_006	EFE37926.1	170	198	EFE37924.1	31	52	PF17107/PF17111
PF01048_017	EFQ31725.1	308	326	EFQ31726.1	27	38	PF01048
NANBNtm_023	EGD95925.1	176	199	EGD95927.1	31	54	PF17107/PF17111
PF17107_001	EGD95925.1	174	199	EGD95927.1	31	53	PF17107/PF17111
PF17111_006	EGD95925.1	170	198	EGD95927.1	32	52	PF17107/PF17111
PF14479_001	EGU74155.1	223	246	EGU74156.1	23	42	PF14479/PF17111
PF14479_001	EGU79491.1	222	246	EGU79492.1	14	35	PF14479/PF17111
PF17111_005	EGU79491.1	228	245	EGU79492.1	18	34	PF14479/PF17111
PF14479_001	EGU86897.1	258	281	EGU86896.1	11	26	PF14479/PF17111
PF17111_005	EGU86897.1	263	280	EGU86896.1	12	26	PF14479/PF17111
PF01048_017	EGX43950.1	343	361	EGX43951.1	35	53	PF01048
PF01048_040	EGY20717.1	319	343	EGY20718.1	6	26	PF01048
PF01048_002	EHK17716.1	363	390	EHK17717.1	12	30	PF01048
PF01048_002	EHK17716.1	363	390	EHK17717.1	3	30	PF01048
PF01048_008	EHK17716.1	379	391	EHK17717.1	38	55	PF01048
PF01048_011	EHK17716.1	397	409	EHK17717.1	40	52	PF01048
PF01048_059	EHK17716.1	371	382	EHK17717.1	11	21	PF01048
PF01048_017	EHK21163.1	337	355	EHK21164.1	23	36	PF01048
PF14479_001	EHK23053.1	223	245	EHK23055.1	6	24	PF14479/PF17111
PF14479_001	EHK23053.1	259	282	EHK23055.1	6	24	PF14479/PF17111
PF14479_001	EKJ74396.1	258	281	EKJ74395.1	6	25	PF14479/PF17111
PF14479_001	EKJ79122.1	223	246	EKJ79121.1	4	22	PF14479
PF17111_005	EKJ79122.1	265	281	EKJ79121.1	7	21	PF14479
NANBNtm_023	ELA24065.1	359	379	ELA24066.1	2	24	PF01048
PF17107_001	ELA24065.1	365	390	ELA24066.1	8	24	PF01048
PF17111_006	ELA24065.1	361	390	ELA24066.1	3	23	PF01048
PF14479_001	EMT72093.1	258	281	EMT72092.1	11	26	PF14479
PF17111_005	EMT72093.1	263	280	EMT72092.1	12	26	PF14479
PF14479_001	ENH70189.1	258	281	ENH70188.1	8	26	PF14479
PF17111_005	ENH70189.1	263	280	ENH70188.1	12	26	PF14479
PF01048_025	EON63735.1	238	255	EON63736.1	11	25	PF14479/PF17111
PF14479_004	EON63735.1	241	258	EON63736.1	14	27	PF14479/PF17111
PF17107_022	EON63735.1	234	255	EON63736.1	10	28	PF14479/PF17111
PF17111_004	EON63735.1	238	255	EON63736.1	11	28	PF14479/PF17111
NANBNtm_035	EQB50682.1	332	345	EQB50683.1	9	22	PF01048
PF01048_017	EQB50682.1	332	350	EQB50683.1	9	27	PF01048
PF01048_028	EQB54977.1	184	199	EQB54983.1	63	81	PF17107/PF17111
PF17100_005	EQB54977.1	175	199	EQB54983.1	59	80	PF17107/PF17111
PF17107_005	EQB54977.1	181	199	EQB54983.1	63	80	PF17107/PF17111
PF01048_025	ERF75268.1	351	369	ERF75269.1	41	59	PF01048
PF14479_004	ERF75268.1	354	373	ERF75269.1	45	61	PF01048
PF17107_022	ERF75268.1	347	371	ERF75269.1	39	61	PF01048
PF17111_004	ERF75268.1	351	369	ERF75269.1	41	59	PF01048
PF17111_007	EUC39744.1	225	247	EUC39746.1	9	27	PF17107/PF17111
PF01048_017	EWC44494.1	340	358	EWC44493.1	46	64	PF01048
PF14479_001	EWG55498.1	258	281	EWG55497.1	5	27	PF14479
PF17111_005	EWG55498.1	263	280	EWG55497.1	12	27	PF14479
PF01048_018	EXA31379.1	317	330	EXA31380.1	12	41	PF01048
PF14479_001	EXA35069.1	258	281	EXA35068.1	8	26	PF14479
PF17111_005	EXA35069.1	263	280	EXA35068.1	12	26	PF14479
PF17107_014	EXJ77534.1	237	262	EXJ77535.1	6	22	PF17111
PF17111_007	EXJ77534.1	239	262	EXJ77535.1	4	24	PF17111
PF14479_001	EXK76046.1	223	246	EXK76045.1	23	42	PF14479/PF17111
PF14479_001	EXK77195.1	258	281	EXK77196.1	8	26	PF14479
PF17111_005	EXK77195.1	263	280	EXK77196.1	12	26	PF14479
NANBNtm_023	EXK93330.1	346	368	EXK93331.1	57	79	PF07819
PF17111_006	EXK93330.1	349	369	EXK93331.1	62	78	PF07819
NANBNtm_028	EXL39651.1	261	276	EXL39652.1	8	26	PF14479/PF17111
PF14479_001	EXL65106.1	223	246	EXL65105.1	23	42	PF14479/PF17111
PF07819_032	EXL67904.1	194	207	EXL67905.1	34	47	PF07819
PF14479_001	EXL71261.1	258	281	EXL71260.1	11	26	PF14479/PF17111
PF17111_005	EXL71261.1	263	280	EXL71260.1	12	26	PF14479/PF17111
PF14479_001	EXM20379.1	258	281	EXM20378.1	6	27	PF14479/PF17111
PF14479_001	EXM20799.1	258	281	EXM20798.1	8	26	PF14479/PF17111
PF17111_005	EXM20799.1	263	280	EXM20798.1	12	26	PF14479/PF17111
NANBNtm_028	EYB33390.1	265	280	EYB33391.1	8	24	PF14479/PF17111
PF14479_001	EYB33390.1	223	246	EYB33391.1	4	22	PF14479/PF17111
PF17111_005	EYB33390.1	265	281	EYB33391.1	7	21	PF14479/PF17111
PF17107_001	EZF12943.1	174	199	EZF12945.1	31	53	PF17107/PF17111
PF17111_006	EZF12943.1	170	198	EZF12945.1	31	52	PF17107/PF17111
PF17107_001	EZF32164.1	174	199	EZF32162.1	31	53	PF17107/PF17111
PF17111_006	EZF32164.1	170	198	EZF32162.1	32	52	PF17107/PF17111
PF17107_001	EZF39402.1	174	199	EZF39404.1	26	48	PF17107/PF17111
PF17111_006	EZF39402.1	170	198	EZF39404.1	26	47	PF17107/PF17111
PF17107_001	EZF50055.1	174	199	EZF50057.1	31	53	PF17107/PF17111
PF17111_006	EZF50055.1	170	198	EZF50057.1	31	52	PF17107/PF17111
PF17107_001	EZF60611.1	174	199	EZF60613.1	31	53	PF17107/PF17111
PF17111_006	EZF60611.1	170	198	EZF60613.1	31	52	PF17107/PF17111
PF17107_001	EZF71239.1	174	199	EZF71241.1	31	53	PF17107/PF17111
PF17111_006	EZF71239.1	170	198	EZF71241.1	31	52	PF17107/PF17111
PF17107_001	EZF81933.1	174	199	EZF81935.1	26	48	PF17107/PF17111
PF17111_006	EZF81933.1	170	198	EZF81935.1	26	47	PF17107/PF17111
PF17107_001	EZG03670.1	174	199	EZG03672.1	31	53	PF17107/PF17111
PF17111_006	EZG03670.1	170	198	EZG03672.1	31	52	PF17107/PF17111
PF17107_001	EZG14095.1	174	199	EZG14097.1	31	53	PF17107/PF17111
PF17111_006	EZG14095.1	170	198	EZG14097.1	31	52	PF17107/PF17111
NANBNtm_035	GAP93060.1	343	356	GAP93061.2	3	16	PF01048
PF01048_017	GAP93060.1	343	358	GAP93061.2	3	16	PF01048
PF17107_001	GBF63024.1	174	199	GBF63026.1	31	53	PF17107/PF17111
PF17111_006	GBF63024.1	170	198	GBF63026.1	32	52	PF17107/PF17111
PF17107_001	KDB20635.1	174	199	KDB20637.1	31	53	PF17107/PF17111
PF17111_006	KDB20635.1	170	198	KDB20637.1	32	52	PF17107/PF17111
PF17107_001	KDB31115.1	174	199	KDB31117.1	31	53	PF17107/PF17111
PF17111_006	KDB31115.1	170	198	KDB31117.1	31	52	PF17107/PF17111
NANBNtm_015	KEY65955.1	380	398	KEY65953.1	12	29	PF01048
NANBNtm_015	KFA80249.1	361	379	KFA80243.1	12	29	PF01048
PF14479_003	KFX85878.1	180	197	KFX85879.1	13	29	PF14479
PF14479_001	KFY03085.1	249	273	KFY03087.1	9	31	PF14479/PF17111
PF14479_003	KFY03085.1	221	238	KFY03087.1	11	29	PF14479/PF17111
PF01048_025	KFY17841.1	122	140	KFY17840.1	7	24	PF17111
PF17107_022	KFY17841.1	119	142	KFY17840.1	5	24	PF17111
PF17111_004	KFY17841.1	122	140	KFY17840.1	7	24	PF17111
PF01048_040	KFY75685.1	233	258	KFY75686.1	1	27	PF17111
PF01048_025	KFZ16001.1	251	269	KFZ16002.1	7	24	PF17111
PF17107_022	KFZ16001.1	250	271	KFZ16002.1	7	24	PF17111
PF17111_004	KFZ16001.1	251	269	KFZ16002.1	7	24	PF17111
PF14479_001	KFZ24429.1	250	273	KFZ24428.1	9	31	PF14479/PF17111
PF14479_003	KFZ24429.1	221	237	KFZ24428.1	11	29	PF14479/PF17111
PF17111_005	KFZ24429.1	254	272	KFZ24428.1	14	31	PF14479/PF17111
PF17107_005	KIJ09034.1	235	253	KIJ09033.1	11	27	PF17111
PF14479_001	KIL90043.1	259	282	KIL90044.1	4	26	PF14479
PF01734_014	KIM22352.1	246	275	KIM22349.1	2	15	PF01734
PF07819_032	KJJ33121.1	336	348	KOC12912.1	19	32	PF01048
PF14479_001	KJZ72270.1	221	243	KJZ72271.1	2	21	PF14479/PF17111
PF14479_013	KJZ72270.1	262	277	KJZ72271.1	5	22	PF14479/PF17111
PF17111_005	KJZ72270.1	225	242	KJZ72271.1	7	20	PF14479/PF17111
NANBNtm_020	KKP03038.1	363	385	KKP03037.1	4	25	PF01048
NANBNtm_023	KKP06487.1	178	202	KKP06489.1	13	37	PF17107/PF17111
PF17107_001	KKP06487.1	179	202	KKP06489.1	14	37	PF17107/PF17111
PF17111_006	KKP06487.1	175	202	KKP06489.1	14	36	PF17107/PF17111
NANBNtm_015	KLO97531.1	249	266	KLO97530.1	10	26	PF17111
PF01048_025	KLO97531.1	249	266	KLO97530.1	14	26	PF17111
PF17107_022	KLO97531.1	246	269	KLO97530.1	11	28	PF17111
PF17111_004	KLO97531.1	249	266	KLO97530.1	11	26	PF17111
PF14479_001	KLP17117.1	258	281	KLP17118.1	10	26	PF14479
PF17111_005	KLP17117.1	264	280	KLP17118.1	12	26	PF14479
PF17107_001	KMQ48422.1	174	199	KMQ48301.1	31	53	PF17107/PF17111
PF17111_006	KMQ48422.1	170	198	KMQ48301.1	31	52	PF17107/PF17111
PF17107_022	KNG47735.1	340	363	KNG47734.1	4	27	PF01048
NANBNtm_015	KOS40824.1	255	273	KOS40823.1	6	23	PF17111
PF17107_022	KOS40824.1	252	275	KOS40823.1	9	23	PF17111
PF17111_004	KOS40824.1	255	273	KOS40823.1	6	23	PF17111
NANBNtm_035	KPM45222.1	337	350	KPM45221.1	15	26	PF01048
PF01048_017	KPM45222.1	337	353	KPM45221.1	15	26	PF01048
PF17100_005	KTB46948.1	166	183	KTB46942.1	88	109	PF17100
PF17100_020	KTB46948.1	141	164	KTB46942.1	65	81	PF17100
PF17107_010	KTB46948.1	147	169	KTB46942.1	66	81	PF17100
PF07819_032	KUL82103.1	340	353	KUL82098.1	59	70	PF01048
PF17111_004	KUM62313.1	255	273	KUM62312.1	9	23	PF17111
PF14479_004	KUM66971.1	269	288	KUM66967.1	11	25	PF05057/PF07819/PF12697
PF17107_022	KUM66971.1	264	285	KUM66967.1	12	25	PF05057/PF07819/PF12697
PF17111_004	KUM66971.1	266	283	KUM66967.1	12	25	PF05057/PF07819/PF12697
NANBNtm_023	KXH35435.1	369	392	KXH35434.1	6	27	PF01048
PF17107_001	KXH35435.1	367	391	KXH35434.1	6	26	PF01048
PF17111_006	KXH35435.1	365	391	KXH35434.1	6	26	PF01048
PF14479_001	KXL48427.1	276	297	KXL48428.1	14	29	PF14479/PF17111
PF17111_005	KXL48427.1	278	296	KXL48428.1	13	29	PF14479/PF17111
PF14479_001	KXX79303.1	221	244	KXX79286.1	12	31	PF14479/PF17111
PF14479_001	KYG41271.1	280	301	KYG41272.1	14	29	PF14479/PF17111
PF17111_005	KYG41271.1	282	300	KYG41272.1	13	29	PF14479/PF17111
NANBNtm_035	KZL72126.1	342	355	KZL72125.1	60	73	PF01048
PF01048_017	KZL72126.1	342	360	KZL72125.1	60	74	PF01048
NANBNtm_020	KZL72960.1	367	386	KZL73005.1	3	26	PF01048
NANBNtm_035	KZL75744.1	342	355	KZL75752.1	42	55	PF01048
PF01048_017	KZL75744.1	342	360	KZL75752.1	42	56	PF01048
NANBNtm_015	KZM25280.1	345	361	KZM25282.1	7	24	PF01048
PF17107_022	KZM25280.1	343	365	KZM25282.1	6	24	PF01048
PF17111_004	KZM25280.1	345	363	KZM25282.1	7	24	PF01048
PF17100_004	KZV70935.1	109	133	KZV70938.1	25	49	PF17100/PF17109
PF17109_012	KZV70935.1	110	134	KZV70938.1	26	50	PF17100/PF17109
PF17107_020	KZZ88497.1	190	213	KZZ88496.1	40	55	PF17107/PF17111
PF17107_023	KZZ88497.1	173	189	KZZ88496.1	23	39	PF17107/PF17111
NANBNtm_028	OAA72907.1	247	262	OAA72906.1	6	22	PF14479/PF17111
PF14479_001	OAA72907.1	210	228	OAA72906.1	3	21	PF14479/PF17111
PF14479_001	OAA72907.1	245	263	OAA72906.1	3	21	PF14479/PF17111
PF14479_013	OAA72907.1	247	262	OAA72906.1	8	22	PF14479/PF17111
PF17111_005	OAA72907.1	210	228	OAA72906.1	7	21	PF14479/PF17111
PF17111_005	OAA72907.1	246	263	OAA72906.1	7	21	PF14479/PF17111
PF17107_001	OAL66052.1	174	199	OAL66050.1	31	53	PF17107/PF17111
PF17111_006	OAL66052.1	170	198	OAL66050.1	31	52	PF17107/PF17111
PF17107_001	OAL70006.1	174	199	OAL70008.1	31	53	PF17107/PF17111
PF17111_006	OAL70006.1	170	198	OAL70008.1	31	52	PF17107/PF17111
PF17107_014	OAP54480.1	237	262	OAP54479.1	6	22	PF17111
PF17111_007	OAP54480.1	239	262	OAP54479.1	4	24	PF17111
PF07819_032	OAQ58120.1	342	355	OWT42487.1	15	27	PF07819
PF07819_032	OAQ58120.1	342	355	OWT42488.1	13	25	PF07819
PF14479_013	OAQ58135.1	264	280	OAQ58132.1	8	22	PF14479/PF17111
PF14479_013	OAQ65573.1	264	280	OAQ65571.1	8	22	PF14479/PF17111
PF17107_001	OBR09879.1	366	391	OBR09878.1	17	37	PF01048
PF17111_006	OBR09879.1	363	391	OBR09878.1	17	37	PF01048
PF14479_001	OBS23224.1	258	281	OBS23225.1	4	26	PF14479
PF14479_001	OBT38472.1	250	273	OBT38473.1	9	31	PF14479/PF17111
PF14479_003	OBT38472.1	221	238	OBT38473.1	11	29	PF14479/PF17111
PF17107_022	OBT39258.1	248	271	OBT39270.1	5	24	PF17111
PF17107_022	OBT39258.1	248	271	OBT39271.1	11	24	PF17111
PF17111_004	OBT39258.1	251	269	OBT39270.1	7	24	PF17111
PF17111_004	OBT39258.1	251	269	OBT39271.1	10	24	PF17111
PF01048_025	OBT39272.1	248	265	OBT39270.1	7	24	PF17107/PF17111
PF01048_025	OBT39272.1	248	265	OBT39271.1	11	24	PF17107/PF17111
PF17107_022	OBT39272.1	245	268	OBT39270.1	5	24	PF17107/PF17111
PF17107_022	OBT39272.1	245	268	OBT39271.1	11	24	PF17107/PF17111
PF17111_004	OBT39272.1	248	265	OBT39270.1	7	24	PF17107/PF17111
PF17111_004	OBT39272.1	248	265	OBT39271.1	10	24	PF17107/PF17111
PF14479_001	OBT40522.1	249	273	OBT40532.1	9	31	PF14479/PF17111
PF14479_003	OBT40522.1	221	237	OBT40532.1	11	29	PF14479/PF17111
PF01048_017	OHW95966.1	339	354	OHW95965.1	58	72	PF01048
NANBNtm_020	OHX00890.1	367	389	OHX00891.1	3	26	PF01048
PF14479_003	OJD10871.1	239	257	OJD10872.1	22	40	PF17111
PF01048_018	OLN86257.1	317	329	OLN86260.1	18	45	PF01048
NANBNtm_035	OLN95569.1	335	348	OLN95573.1	54	67	PF01048
PF01048_017	OLN95569.1	335	353	OLN95573.1	54	67	PF01048
NANBNtm_035	OOQ86218.1	344	357	OOQ86219.1	30	43	PF01048
PF01048_017	OOQ86218.1	344	362	OOQ86219.1	30	48	PF01048
NANBNtm_028	OPB43885.1	266	282	OPB43886.1	10	28	PF14479/PF17111
PF14479_001	OPB43885.1	225	248	OPB43886.1	6	26	PF14479/PF17111
PF14479_001	OPB43885.1	261	284	OPB43886.1	6	26	PF14479/PF17111
NANBNtm_015	OQD74237.1	316	334	OQD74234.1	6	23	PF01048
PF01048_025	OQD74237.1	316	333	OQD74234.1	6	23	PF01048
PF14479_004	OQD74237.1	319	333	OQD74234.1	10	22	PF01048
PF17107_022	OQD74237.1	313	336	OQD74234.1	4	23	PF01048
PF17111_004	OQD74237.1	316	333	OQD74234.1	6	23	PF01048
PF01048_025	OQD90251.1	343	360	OQD90284.1	23	33	PF01048
PF17107_022	OQD90251.1	341	360	OQD90284.1	23	33	PF01048
PF17111_004	OQD90251.1	343	360	OQD90284.1	23	33	PF01048
NANBNtm_015	OQE24348.1	239	254	OQE24399.1	7	24	PF17111
PF14479_004	OQE24348.1	243	261	OQE24399.1	11	24	PF17111
PF17107_022	OQE24348.1	236	257	OQE24399.1	9	26	PF17111
PF17111_004	OQE24348.1	239	257	OQE24399.1	10	24	PF17111
NANBNtm_023	OQE25252.1	360	379	OQE25540.1	3	27	PF01048
PF17111_006	OQE25252.1	351	380	OQE25540.1	7	26	PF01048
NANBNtm_023	OQE41012.1	175	198	OQE41123.1	13	35	PF17107/PF17111
PF17107_001	OQE41012.1	169	187	OQE41123.1	13	34	PF17107/PF17111
PF17107_001	OQE41012.1	173	198	OQE41123.1	13	34	PF17107/PF17111
PF17111_006	OQE41012.1	169	198	OQE41123.1	12	33	PF17107/PF17111
NANBNtm_023	OQO14029.1	179	202	OQO14028.1	14	33	PF17107/PF17111
PF17107_001	OQO14029.1	179	201	OQO14028.1	17	33	PF17107/PF17111
PF17111_007	OQV11243.1	241	262	OQV11244.1	5	24	PF17111
NANBNtm_015	OTA82916.1	245	261	OTA82915.1	9	26	PF17111
PF01048_025	OTA82916.1	245	263	OTA82915.1	9	26	PF17111
PF14479_004	OTA82916.1	248	267	OTA82915.1	12	26	PF17111
PF17107_022	OTA82916.1	243	265	OTA82915.1	7	26	PF17111
PF17111_004	OTA82916.1	245	263	OTA82915.1	9	26	PF17111
NANBNtm_015	PCD20332.1	248	266	PCD20331.1	10	28	PF17111
NANBNtm_015	PCD20332.1	248	266	PCD20337.1	10	27	PF17111
PF01048_025	PCD20332.1	248	265	PCD20331.1	10	27	PF17111
PF14479_004	PCD20332.1	251	265	PCD20331.1	14	26	PF17111
PF17107_022	PCD20332.1	245	266	PCD20331.1	10	30	PF17111
PF17111_004	PCD20332.1	248	265	PCD20331.1	10	27	PF17111
NANBNtm_015	PCD20335.1	249	267	PCD20331.1	10	28	PF17111
NANBNtm_015	PCD20335.1	249	267	PCD20337.1	10	27	PF17111
PF01048_025	PCD20335.1	249	266	PCD20331.1	10	27	PF17111
PF17107_022	PCD20335.1	246	268	PCD20331.1	10	30	PF17111
PF17111_004	PCD20335.1	249	266	PCD20331.1	10	27	PF17111
PF14479_001	PCD21681.1	223	246	PCD21680.1	4	22	PF14479/PF17111
PF17111_005	PCD21681.1	265	281	PCD21680.1	7	21	PF14479/PF17111
PF14479_001	PCD25332.1	259	281	PCD25331.1	8	26	PF14479
PF17111_005	PCD25332.1	263	280	PCD25331.1	12	26	PF14479
NANBNtm_023	PCD31294.1	321	343	PCD31295.1	53	75	PF07819
PF17107_001	PCD31294.1	321	344	PCD31295.1	58	74	PF07819
PF17111_006	PCD31294.1	322	344	PCD31295.1	57	74	PF07819
PF14479_004	PGH06954.1	278	297	PGH06950.1	8	22	PF12697
PF17107_022	PGH06954.1	273	294	PGH06950.1	9	22	PF12697
PF17111_004	PGH06954.1	275	292	PGH06950.1	9	22	PF12697
PF17107_022	PIA96288.1	246	267	PIA96287.1	36	53	PF17111
PF17111_004	PIA96288.1	249	267	PIA96287.1	36	53	PF17111
NANBNtm_012	PKK44839.1	381	410	PKK44836.1	11	43	PF01048
PF01048_002	PKK44839.1	373	400	PKK44836.1	12	30	PF01048
PF01048_002	PKK44839.1	373	400	PKK44836.1	3	30	PF01048
PF01048_008	PKK44839.1	389	401	PKK44836.1	38	55	PF01048
PF01048_011	PKK44839.1	407	420	PKK44836.1	40	52	PF01048
PF01048_059	PKK44839.1	381	392	PKK44836.1	11	21	PF01048
PF14479_001	PNP48901.1	225	248	PNP48902.1	6	27	PF14479
PF17107_022	PNP59223.1	246	268	PNP59222.1	10	29	PF17111
PF17111_004	PNP59223.1	249	267	PNP59222.1	10	26	PF17111
PF14479_001	PON26440.1	225	248	PON26439.1	6	27	PF14479
NANBNtm_015	POR32819.1	247	263	POR32818.1	9	27	PF17107/PF17111
PF17107_022	POR32819.1	245	267	POR32818.1	6	26	PF17107/PF17111
PF14479_001	QGI99437.1	258	281	QGI99436.1	10	26	PF14479
PF17111_005	QGI99437.1	264	280	QGI99436.1	12	26	PF14479
PF01048_025	SCN82176.1	249	266	SCN82178.1	14	26	PF17111
PF17107_022	SCN82176.1	246	269	SCN82178.1	11	28	PF17111
PF17111_004	SCN82176.1	249	266	SCN82178.1	11	26	PF17111
PF01048_025	SCO06129.1	249	266	SCO06126.1	14	26	PF17111
PF17107_022	SCO06129.1	246	269	SCO06126.1	11	28	PF17111
PF17111_004	SCO06129.1	249	266	SCO06126.1	11	26	PF17111
PF01048_025	SCO18801.1	249	266	SCO18798.1	14	26	PF17111
PF17107_022	SCO18801.1	246	269	SCO18798.1	11	28	PF17111
PF17111_004	SCO18801.1	249	266	SCO18798.1	11	26	PF17111
PF14479_001	SCO19463.1	258	281	SCO19465.1	9	26	PF14479
PF14479_005	SCO19463.1	226	255	SCO19465.1	13	26	PF14479
PF17111_005	SCO19463.1	263	280	SCO19465.1	12	26	PF14479
PF14479_001	SCO24916.1	258	281	SCO24918.1	10	26	PF14479
PF17111_005	SCO24916.1	264	280	SCO24918.1	12	26	PF14479
PF14479_001	SCO25307.1	258	281	SCO25305.1	9	26	PF14479
PF14479_005	SCO25307.1	226	255	SCO25305.1	13	26	PF14479
PF17111_005	SCO25307.1	263	280	SCO25305.1	12	26	PF14479
PF14479_001	SCO52507.1	258	281	SCO52508.1	9	26	PF14479
PF14479_005	SCO52507.1	226	255	SCO52508.1	13	26	PF14479
PF17111_005	SCO52507.1	263	280	SCO52508.1	12	26	PF14479
PF14479_001	SCO53968.1	258	281	SCO53969.1	10	26	PF14479
PF17111_005	SCO53968.1	264	280	SCO53969.1	12	26	PF14479
NANBNtm_028	SCO75793.1	263	280	SCO75794.1	5	22	PF14479/PF17111
PF14479_001	SCO75793.1	223	245	SCO75794.1	7	21	PF14479/PF17111
PF14479_001	SCO75793.1	259	282	SCO75794.1	7	21	PF14479/PF17111
PF14479_001	SCO78477.1	223	245	SCO78478.1	11	32	PF14479/PF17111
NANBNtm_009	SCO84734.1	86	101	SCO84731.1	45	59	PF07819
PF14479_001	SCO92150.1	258	281	SCO92149.1	8	26	PF14479
PF17111_005	SCO92150.1	263	280	SCO92149.1	12	26	PF14479
