## Supplementary File 11 for "Exploring a diverse world of effector domains and amyloid signaling motifs in fungal NLR proteins"

mot_id	ntm_id	ctm_id	bioprj	biosample	tax_name	ctm_assoc_to_homolog_of
NLR07	CCD34122.1	CCD34121.1	PRJNA64593		Botrytis_cinerea_T4	PF17111
NLR28	CCF38037.1	CCF38036.1	PRJNA47061	SAMEA3138427	Colletotrichum_higginsianum	PF01048
NLR07	CDM37253.1	CDM37254.1	PRJEB4023		Penicillium_roqueforti_FM164	PF17111
NLR07	CDM37255.1	CDM37254.1	PRJEB4023		Penicillium_roqueforti_FM164	PF17111
NLR13	CEF88745.1	CEF76053.1	PRJEB5475	SAMEA3283145	Fusarium_graminearum	PF14479/PF17111
NLR07	CEJ57454.1	CEO58892.1	PRJEB7514	SAMEA2820536	Penicillium_brasilianum	PF17107/PF17111
NLR07	CEJ61224.1	CEO58892.1	PRJEB7514	SAMEA2820536	Penicillium_brasilianum	PF17107/PF17111
NLR07	CEJ62356.1	CEO58892.1	PRJEB7514	SAMEA2820536	Penicillium_brasilianum	PF17107/PF17111
NLR07	CEJ62482.1	CEO58892.1	PRJEB7514	SAMEA2820536	Penicillium_brasilianum	PF17107/PF17111
NLR07	CEJ62554.1	CEO58892.1	PRJEB7514	SAMEA2820536	Penicillium_brasilianum	PF17107/PF17111
NLR07	CEJ62576.1	CEO58892.1	PRJEB7514	SAMEA2820536	Penicillium_brasilianum	PF17107/PF17111
NLR07	CEJ62687.1	CEO58892.1	PRJEB7514	SAMEA2820536	Penicillium_brasilianum	PF17107/PF17111
NLR07	CEJ62717.1	CEO58892.1	PRJEB7514	SAMEA2820536	Penicillium_brasilianum	PF17107/PF17111
NLR07	CEJ62843.1	CEO58892.1	PRJEB7514	SAMEA2820536	Penicillium_brasilianum	PF17107/PF17111
NLR07	CEO58318.1	CEO58892.1	PRJEB7514	SAMEA2820536	Penicillium_brasilianum	PF17107/PF17111
NLR07	CEO59708.1	CEO58892.1	PRJEB7514	SAMEA2820536	Penicillium_brasilianum	PF17107/PF17111
NLR07	CRL19521.1	CRL20533.1	PRJEB4962	SAMEA3138840	Penicillium_camemberti	PF17111
NLR07	CRL19521.1	CRL29984.1	PRJEB4962	SAMEA3138840	Penicillium_camemberti	PF01048
NLR07	CRL21329.1	CRL20533.1	PRJEB4962	SAMEA3138840	Penicillium_camemberti	PF17111
NLR07	CRL21329.1	CRL29984.1	PRJEB4962	SAMEA3138840	Penicillium_camemberti	PF01048
NLR07	CRL24535.1	CRL20533.1	PRJEB4962	SAMEA3138840	Penicillium_camemberti	PF17111
NLR07	CRL24535.1	CRL29984.1	PRJEB4962	SAMEA3138840	Penicillium_camemberti	PF01048
NLR07	CRL27355.1	CRL20533.1	PRJEB4962	SAMEA3138840	Penicillium_camemberti	PF17111
NLR07	CRL27355.1	CRL29984.1	PRJEB4962	SAMEA3138840	Penicillium_camemberti	PF01048
NLR07	CRL27575.1	CRL20533.1	PRJEB4962	SAMEA3138840	Penicillium_camemberti	PF17111
NLR07	CRL27575.1	CRL29984.1	PRJEB4962	SAMEA3138840	Penicillium_camemberti	PF01048
NLR07	CRL31138.1	CRL20533.1	PRJEB4962	SAMEA3138840	Penicillium_camemberti	PF17111
NLR07	CRL31138.1	CRL29984.1	PRJEB4962	SAMEA3138840	Penicillium_camemberti	PF01048
NLR28	CVK97834.1	CVK97835.1	PRJEB9886	SAMEA3862492	Fusarium_proliferatum	PF07819
NLR28	CVL05449.1	CVL05451.1	PRJEB9887	SAMEA3862491	Fusarium_mangiferae	PF07819
NLR28	CZR41588.1	CZR41587.1	PRJEB9885	SAMEA3862493	Fusarium_proliferatum_ET1	PF07819
NLR07	CZR51282.1	CZR51281.1	PRJEB12348	SAMEA3883069	Phialocephala_subalpina	PF17111
NLR07	CZR52799.1	CZR51281.1	PRJEB12348	SAMEA3883069	Phialocephala_subalpina	PF17111
NLR07	CZR68085.1	CZR51281.1	PRJEB12348	SAMEA3883069	Phialocephala_subalpina	PF17111
NLR28	DAA77537.1	DAA77535.1	PRJNA296950	SAMN05163190	Trichophyton_benhamiae_CBS_112371	PF17107/PF17111
NLR28	EGD95927.1	EGD95925.1	PRJNA38223	SAMN02953761	Trichophyton_tonsurans_CBS_112818	PF17107/PF17111
NLR28	EGE01227.1	EGE01229.1	PRJNA20577	SAMN02953737	Trichophyton_equinum_CBS_127.97	PF17107/PF17111
NLR28	ELA24066.1	ELA24065.1	PRJNA171218	SAMN02981487	Colletotrichum_fructicola_Nara_gc5	PF01048
NLR28	ELA24066.1	ELA28298.1	PRJNA171218	SAMN02981487	Colletotrichum_fructicola_Nara_gc5	PF01048
NLR28	ELA32816.1	ELA24065.1	PRJNA171218	SAMN02981487	Colletotrichum_fructicola_Nara_gc5	PF01048
NLR28	ELA32816.1	ELA28298.1	PRJNA171218	SAMN02981487	Colletotrichum_fructicola_Nara_gc5	PF01048
NLR28	ELA34023.1	ELA24065.1	PRJNA171218	SAMN02981487	Colletotrichum_fructicola_Nara_gc5	PF01048
NLR28	ELA34023.1	ELA28298.1	PRJNA171218	SAMN02981487	Colletotrichum_fructicola_Nara_gc5	PF01048
NLR07	EMR84639.1	EMR84638.1	PRJNA188482	SAMN01910430	Botrytis_cinerea_BcDW1	PF17111
NLR13	EMT72092.1	EMT74561.1	PRJNA174275	SAMN02981461	Fusarium_odoratissimum	PF14479/PF17111
NLR28	EQB43709.1	EQB55744.1	PRJNA176412	SAMN02981466	Colletotrichum_gloeosporioides_Cg-14	PF01048
NLR28	EQB43709.1	EQB58110.1	PRJNA176412	SAMN02981466	Colletotrichum_gloeosporioides_Cg-14	PF01048
NLR32	EQB50683.1	EQB50682.1	PRJNA176412	SAMN02981466	Colletotrichum_gloeosporioides_Cg-14	PF01048
NLR28	EQB56566.1	EQB55744.1	PRJNA176412	SAMN02981466	Colletotrichum_gloeosporioides_Cg-14	PF01048
NLR28	EQB56566.1	EQB58110.1	PRJNA176412	SAMN02981466	Colletotrichum_gloeosporioides_Cg-14	PF01048
NLR32	EWC44493.1	EWC44494.1	PRJNA67941	SAMN02981537	Drechslerella_stenobrocha_248	PF01048
NLR13	EWZ28671.1	EWZ28672.1	PRJNA67069	SAMN02981332	Fusarium_oxysporum_Fo47	PF14479/PF17111
NLR13	EWZ36198.1	EWZ28672.1	PRJNA67069	SAMN02981332	Fusarium_oxysporum_Fo47	PF14479/PF17111
NLR13	EXA28436.1	EXA28450.1	PRJNA72771	SAMN02981366	Fusarium_oxysporum_f._sp._pisi_HDV247	PF14479/PF17111
NLR13	EXA35068.1	EXA28450.1	PRJNA72771	SAMN02981366	Fusarium_oxysporum_f._sp._pisi_HDV247	PF14479/PF17111
NLR28	EXK38297.1	EXK38296.1	PRJNA73541	SAMN02981378	Fusarium_oxysporum_f._sp._melonis_26406	PF05057/PF07819
NLR28	EXK93331.1	EXK93330.1	PRJNA73545	SAMN02981381	Fusarium_oxysporum_f._sp._raphani_54005	PF07819
NLR13	EXL39652.1	EXL39651.1	PRJNA73535	SAMN02981376	Fusarium_oxysporum_f._sp._radicis-lycopersici_26381	PF14479/PF17111
NLR13	EXL39652.1	EXL51562.1	PRJNA73535	SAMN02981376	Fusarium_oxysporum_f._sp._radicis-lycopersici_26381	PF14479/PF17111
NLR28	EXL42956.1	EXL42957.1	PRJNA73535	SAMN02981376	Fusarium_oxysporum_f._sp._radicis-lycopersici_26381	PF07819
NLR13	EXL45108.1	EXL39651.1	PRJNA73535	SAMN02981376	Fusarium_oxysporum_f._sp._radicis-lycopersici_26381	PF14479/PF17111
NLR13	EXL45108.1	EXL51562.1	PRJNA73535	SAMN02981376	Fusarium_oxysporum_f._sp._radicis-lycopersici_26381	PF14479/PF17111
NLR13	EXL90224.1	EXL90223.1	PRJNA73539	SAMN02981379	Fusarium_odoratissimum_NRRL_54006	PF14479/PF17111
NLR13	EXL98140.1	EXL90223.1	PRJNA73539	SAMN02981379	Fusarium_odoratissimum_NRRL_54006	PF14479/PF17111
NLR13	EXL99195.1	EXL90223.1	PRJNA73539	SAMN02981379	Fusarium_odoratissimum_NRRL_54006	PF14479/PF17111
NLR28	EXM00607.1	EXM00608.1	PRJNA73539	SAMN02981379	Fusarium_odoratissimum_NRRL_54006	PF07819
NLR13	EYB23052.1	EYB33390.1	PRJNA235346	SAMN02585717	Fusarium_graminearum	PF14479/PF17111
NLR13	EYB25401.1	EYB33390.1	PRJNA235346	SAMN02585717	Fusarium_graminearum	PF14479/PF17111
NLR13	EYB33391.1	EYB33390.1	PRJNA235346	SAMN02585717	Fusarium_graminearum	PF14479/PF17111
NLR28	EZF32162.1	EZF32164.1	PRJNA186827	SAMN01091669	Trichophyton_interdigitale_H6	PF17107/PF17111
NLR28	EZF39404.1	EZF39402.1	PRJNA186828	SAMN01091661	Trichophyton_rubrum_CBS_100081	PF17107/PF17111
NLR28	EZF71241.1	EZF71239.1	PRJNA186831	SAMN01091664	Trichophyton_soudanense_CBS_452.61	PF17107/PF17111
NLR28	EZG03672.1	EZG03670.1	PRJNA186832	SAMN01091665	Trichophyton_rubrum_CBS_735.88	PF17107/PF17111
NLR07	GAD95438.1	GAD95439.1	PRJDB1394	SAMD00036776	Paecilomyces_variotii_No._5	PF17111
NLR32	GAP93061.2	GAP93060.1	PRJDB3312	SAMD00023353	Rosellinia_necatrix	PF01048
NLR32	GAW20559.1	GAW20560.1	PRJDB4667	SAMD00048867	fungal_sp._No.14919	PF01048
NLR32	KDN64500.1	KDN62015.1	PRJNA246670	SAMN02769489	Colletotrichum_sublineola	PF01048
NLR07	KEY75290.1	KEY65955.1	PRJNA185811	SAMN01819009	Stachybotrys_chartarum_IBT_7711	PF01048
NLR07	KEY75290.1	KEY72596.1	PRJNA185811	SAMN01819009	Stachybotrys_chartarum_IBT_7711	PF01048
NLR07	KEY75290.1	KEY73994.1	PRJNA185811	SAMN01819009	Stachybotrys_chartarum_IBT_7711	PF01048
NLR07	KFA78635.1	KFA80249.1	PRJNA170468	SAMN01819007	Stachybotrys_chartarum_IBT_40288	PF01048
NLR07	KFA78635.1	KFA80922.1	PRJNA170468	SAMN01819007	Stachybotrys_chartarum_IBT_40288	PF17111
NLR07	KFA78635.1	KFA81275.1	PRJNA170468	SAMN01819007	Stachybotrys_chartarum_IBT_40288	PF01048
NLR07	KFA80243.1	KFA80249.1	PRJNA170468	SAMN01819007	Stachybotrys_chartarum_IBT_40288	PF01048
NLR07	KFA80243.1	KFA80922.1	PRJNA170468	SAMN01819007	Stachybotrys_chartarum_IBT_40288	PF17111
NLR07	KFA80243.1	KFA81275.1	PRJNA170468	SAMN01819007	Stachybotrys_chartarum_IBT_40288	PF01048
NLR07	KFA80919.1	KFA80249.1	PRJNA170468	SAMN01819007	Stachybotrys_chartarum_IBT_40288	PF01048
NLR07	KFA80919.1	KFA80922.1	PRJNA170468	SAMN01819007	Stachybotrys_chartarum_IBT_40288	PF17111
NLR07	KFA80919.1	KFA81275.1	PRJNA170468	SAMN01819007	Stachybotrys_chartarum_IBT_40288	PF01048
NLR07	KFA81273.1	KFA80249.1	PRJNA170468	SAMN01819007	Stachybotrys_chartarum_IBT_40288	PF01048
NLR07	KFA81273.1	KFA80922.1	PRJNA170468	SAMN01819007	Stachybotrys_chartarum_IBT_40288	PF17111
NLR07	KFA81273.1	KFA81275.1	PRJNA170468	SAMN01819007	Stachybotrys_chartarum_IBT_40288	PF01048
NLR07	KFA81552.1	KFA80249.1	PRJNA170468	SAMN01819007	Stachybotrys_chartarum_IBT_40288	PF01048
NLR07	KFA81552.1	KFA80922.1	PRJNA170468	SAMN01819007	Stachybotrys_chartarum_IBT_40288	PF17111
NLR07	KFA81552.1	KFA81275.1	PRJNA170468	SAMN01819007	Stachybotrys_chartarum_IBT_40288	PF01048
NLR07	KFY17840.1	KFY18216.1	PRJNA216963	SAMN02400938	Pseudogymnoascus_sp._VKM_F-4246	PF17111
NLR07	KFY18250.1	KFY18216.1	PRJNA216963	SAMN02400938	Pseudogymnoascus_sp._VKM_F-4246	PF17111
NLR07	KFZ16002.1	KFZ16001.1	PRJNA216963	SAMN02400951	Pseudogymnoascus_sp._VKM_F-4520_(FW-2644)	PF17111
NLR07	KFZ16002.1	KFZ24431.1	PRJNA216963	SAMN02400951	Pseudogymnoascus_sp._VKM_F-4520_(FW-2644)	PF17111
NLR07	KGO66372.1	KGO73520.1	PRJNA255744	SAMN02928571	Penicillium_expansum	PF01048
NLR07	KID85954.1	KID85955.1	PRJNA184755	SAMN03268433	Metarhizium_guizhouense_ARSEF_977	PF01048
NLR28	KJK68700.1	KJK68679.1	PRJNA219623	SAMN03255772	Aspergillus_parasiticus_SU-1	PF01048
NLR12	KKO96425.1	KKP03038.1	PRJNA252551	SAMN02851310	Trichoderma_harzianum	PF01048
NLR12	KKO96442.1	KKP03038.1	PRJNA252551	SAMN02851310	Trichoderma_harzianum	PF01048
NLR12	KKO97220.1	KKP03038.1	PRJNA252551	SAMN02851310	Trichoderma_harzianum	PF01048
NLR12	KKO98172.1	KKP03038.1	PRJNA252551	SAMN02851310	Trichoderma_harzianum	PF01048
NLR12	KKO98596.1	KKP03038.1	PRJNA252551	SAMN02851310	Trichoderma_harzianum	PF01048
NLR12	KKP00035.1	KKP03038.1	PRJNA252551	SAMN02851310	Trichoderma_harzianum	PF01048
NLR12	KKP01520.1	KKP03038.1	PRJNA252551	SAMN02851310	Trichoderma_harzianum	PF01048
NLR12	KKP02375.1	KKP03038.1	PRJNA252551	SAMN02851310	Trichoderma_harzianum	PF01048
NLR12	KKP03037.1	KKP03038.1	PRJNA252551	SAMN02851310	Trichoderma_harzianum	PF01048
NLR12	KKP04664.1	KKP03038.1	PRJNA252551	SAMN02851310	Trichoderma_harzianum	PF01048
NLR12	KKP05399.1	KKP03038.1	PRJNA252551	SAMN02851310	Trichoderma_harzianum	PF01048
NLR12	KKP06788.1	KKP03038.1	PRJNA252551	SAMN02851310	Trichoderma_harzianum	PF01048
NLR12	KKP07000.1	KKP03038.1	PRJNA252551	SAMN02851310	Trichoderma_harzianum	PF01048
NLR07	KLO97530.1	KLO97531.1	PRJNA231623	SAMN03075939	Fusarium_fujikuroi	PF17111
NLR28	KOC12912.1	KJJ33121.1	PRJNA217045	SAMN03255771	Aspergillus_flavus_AF70	PF01048
NLR07	KOS36106.1	KOS40824.1	PRJNA277835	SAMN03776871	Penicillium_nordicum	PF17111
NLR07	KOS36448.1	KOS40824.1	PRJNA277835	SAMN03776871	Penicillium_nordicum	PF17111
NLR07	KOS36644.1	KOS40824.1	PRJNA277835	SAMN03776871	Penicillium_nordicum	PF17111
NLR07	KOS37386.1	KOS40824.1	PRJNA277835	SAMN03776871	Penicillium_nordicum	PF17111
NLR07	KOS37806.1	KOS40824.1	PRJNA277835	SAMN03776871	Penicillium_nordicum	PF17111
NLR07	KOS39556.1	KOS40824.1	PRJNA277835	SAMN03776871	Penicillium_nordicum	PF17111
NLR07	KOS40823.1	KOS40824.1	PRJNA277835	SAMN03776871	Penicillium_nordicum	PF17111
NLR07	KOS43788.1	KOS40824.1	PRJNA277835	SAMN03776871	Penicillium_nordicum	PF17111
NLR07	KOS44075.1	KOS40824.1	PRJNA277835	SAMN03776871	Penicillium_nordicum	PF17111
NLR07	KOS44516.1	KOS40824.1	PRJNA277835	SAMN03776871	Penicillium_nordicum	PF17111
NLR32	KPM45221.1	KPM38144.1	PRJNA292426	SAMN03975979	Neonectria_ditissima	PF01048
NLR32	KPM45221.1	KPM45222.1	PRJNA292426	SAMN03975979	Neonectria_ditissima	PF01048
NLR28	KUL82098.1	KUL82103.1	PRJNA291496	SAMN03944927	Talaromyces_verruculosus	PF01048
NLR28	KUL82100.1	KUL82103.1	PRJNA291496	SAMN03944927	Talaromyces_verruculosus	PF01048
NLR07	KXG45629.1	KXG45628.1	PRJNA289974	SAMN03860337	Penicillium_griseofulvum	PF01048
NLR07	KXG46843.1	KXG45628.1	PRJNA289974	SAMN03860337	Penicillium_griseofulvum	PF01048
NLR28	KXX73738.1	KXX74652.1	PRJNA267680	SAMN03252690	Madurella_mycetomatis	PF17107/PF17111
NLR32	KZL67549.1	KZL75744.1	PRJNA286731	SAMN03769761	Colletotrichum_tofieldiae	PF01048
NLR32	KZL72125.1	KZL72126.1	PRJNA286717	SAMN03769590	Colletotrichum_incanum	PF01048
NLR12	KZL73005.1	KZL72960.1	PRJNA286731	SAMN03769761	Colletotrichum_tofieldiae	PF01048
NLR32	KZL75752.1	KZL75744.1	PRJNA286731	SAMN03769761	Colletotrichum_tofieldiae	PF01048
NLR32	KZL86862.1	KZL72126.1	PRJNA286717	SAMN03769590	Colletotrichum_incanum	PF01048
NLR07	KZM25282.1	KZM25280.1	PRJNA272665	SAMN03284776	Ascochyta_rabiei	PF01048
NLR28	OAL70008.1	OAL70006.1	PRJNA291786	SAMN03952792	Trichophyton_violaceum	PF17107/PF17111
NLR12	OBS28611.1	OBS15542.1	PRJNA319914	SAMN05178635	Fusarium_poae	PF01048
NLR12	OBS28611.1	OBS16120.1	PRJNA319914	SAMN05178635	Fusarium_poae	PF01048
NLR07	OBT61032.1	OBT61027.1	PRJNA276926	SAMN03382559	Pseudogymnoascus_sp._23342-1-I1	PF17111
NLR07	OBT61032.1	OBT68001.1	PRJNA276926	SAMN03382559	Pseudogymnoascus_sp._23342-1-I1	PF17111
NLR07	OBT61032.1	OBT69730.1	PRJNA276926	SAMN03382559	Pseudogymnoascus_sp._23342-1-I1	PF17111
NLR07	OBT67626.1	OBT61027.1	PRJNA276926	SAMN03382559	Pseudogymnoascus_sp._23342-1-I1	PF17111
NLR07	OBT67626.1	OBT68001.1	PRJNA276926	SAMN03382559	Pseudogymnoascus_sp._23342-1-I1	PF17111
NLR07	OBT67626.1	OBT69730.1	PRJNA276926	SAMN03382559	Pseudogymnoascus_sp._23342-1-I1	PF17111
NLR07	OBT75901.1	OBT75869.1	PRJNA276926	SAMN03382558	Pseudogymnoascus_sp._05NY08	PF17107/PF17111
NLR07	OCK73467.1	OCK85163.1	PRJNA196014	SAMN04110470	Lepidopterella_palustris_CBS_459.81	PF17111
NLR07	OCK85164.1	OCK85163.1	PRJNA196014	SAMN04110470	Lepidopterella_palustris_CBS_459.81	PF17111
NLR07	OCK91805.1	OCK91498.1	PRJNA196023	SAMN04110467	Cenococcum_geophilum_1.58	PF14479/PF17111
NLR07	OCK91805.1	OCK97194.1	PRJNA196023	SAMN04110467	Cenococcum_geophilum_1.58	PF05057/PF07819
NLR07	OCK97189.1	OCK91498.1	PRJNA196023	SAMN04110467	Cenococcum_geophilum_1.58	PF14479/PF17111
NLR07	OCK97189.1	OCK97194.1	PRJNA196023	SAMN04110467	Cenococcum_geophilum_1.58	PF05057/PF07819
NLR32	OHW95965.1	OHW95966.1	PRJNA267650	SAMN03199084	Colletotrichum_incanum	PF01048
NLR32	OHW95965.1	OHW99604.1	PRJNA267650	SAMN03199084	Colletotrichum_incanum	PF01048
NLR32	OHW97867.1	OHW95966.1	PRJNA267650	SAMN03199084	Colletotrichum_incanum	PF01048
NLR32	OHW97867.1	OHW99604.1	PRJNA267650	SAMN03199084	Colletotrichum_incanum	PF01048
NLR12	OHX00891.1	OHX00890.1	PRJNA267650	SAMN03199084	Colletotrichum_incanum	PF01048
NLR07	OJI99265.1	OJI99266.1	PRJNA207687	SAMN02744095	Aspergillus_versicolor_CBS_583.65	PF01048
NLR07	OJJ40176.1	OJJ40175.1	PRJNA170886	SAMN02744089	Aspergillus_wentii_DTO_134E9	PF01048
NLR07	OKO89730.1	OKO93416.1	PRJNA343459	SAMN05788415	Penicillium_subrubescens	PF17111
NLR07	OKO97611.1	OKO93416.1	PRJNA343459	SAMN05788415	Penicillium_subrubescens	PF17111
NLR07	OKP09567.1	OKO93416.1	PRJNA343459	SAMN05788415	Penicillium_subrubescens	PF17111
NLR07	OKP12980.1	OKO93416.1	PRJNA343459	SAMN05788415	Penicillium_subrubescens	PF17111
NLR07	OKP14759.1	OKO93416.1	PRJNA343459	SAMN05788415	Penicillium_subrubescens	PF17111
NLR07	OKP15154.1	OKO93416.1	PRJNA343459	SAMN05788415	Penicillium_subrubescens	PF17111
NLR32	OLN95573.1	OLN95569.1	PRJNA350752	SAMN05945917	Colletotrichum_chlorophyti	PF01048
NLR28	OOO05203.1	OOO05204.1	PRJNA320201	SAMN04259795	Aspergillus_oryzae	PF01048
NLR07	OOQ82657.1	OOQ82466.1	PRJNA293750	SAMN04009634	Penicillium_brasilianum	PF17107/PF17111
NLR07	OOQ83917.1	OOQ82466.1	PRJNA293750	SAMN04009634	Penicillium_brasilianum	PF17107/PF17111
NLR07	OOQ85866.1	OOQ82466.1	PRJNA293750	SAMN04009634	Penicillium_brasilianum	PF17107/PF17111
NLR32	OOQ86219.1	OOQ86218.1	PRJNA293750	SAMN04009634	Penicillium_brasilianum	PF01048
NLR07	OOQ86570.1	OOQ82466.1	PRJNA293750	SAMN04009634	Penicillium_brasilianum	PF17107/PF17111
NLR07	OOQ87470.1	OOQ82466.1	PRJNA293750	SAMN04009634	Penicillium_brasilianum	PF17107/PF17111
NLR12	OPB36260.1	OPB46687.1	PRJNA314460	SAMN04535176	Trichoderma_guizhouense	PF01048
NLR13	OPB36662.1	OPB43885.1	PRJNA314460	SAMN04535176	Trichoderma_guizhouense	PF14479/PF17111
NLR12	OPB36662.1	OPB46687.1	PRJNA314460	SAMN04535176	Trichoderma_guizhouense	PF01048
NLR12	OPB37027.1	OPB46687.1	PRJNA314460	SAMN04535176	Trichoderma_guizhouense	PF01048
NLR12	OPB41130.1	OPB46687.1	PRJNA314460	SAMN04535176	Trichoderma_guizhouense	PF01048
NLR13	OPB43886.1	OPB43885.1	PRJNA314460	SAMN04535176	Trichoderma_guizhouense	PF14479/PF17111
NLR12	OPB46050.1	OPB46687.1	PRJNA314460	SAMN04535176	Trichoderma_guizhouense	PF01048
NLR07	OQD74234.1	OQD74237.1	PRJNA318735	SAMN05200878	Penicillium_antarcticum	PF01048
NLR07	OQD74234.1	OQD80703.1	PRJNA318735	SAMN05200878	Penicillium_antarcticum	PF01048
NLR07	OQD75267.1	OQD74237.1	PRJNA318735	SAMN05200878	Penicillium_antarcticum	PF01048
NLR07	OQD75267.1	OQD80703.1	PRJNA318735	SAMN05200878	Penicillium_antarcticum	PF01048
NLR07	OQD78091.1	OQD74237.1	PRJNA318735	SAMN05200878	Penicillium_antarcticum	PF01048
NLR07	OQD78091.1	OQD80703.1	PRJNA318735	SAMN05200878	Penicillium_antarcticum	PF01048
NLR07	OQD80699.1	OQD74237.1	PRJNA318735	SAMN05200878	Penicillium_antarcticum	PF01048
NLR07	OQD80699.1	OQD80703.1	PRJNA318735	SAMN05200878	Penicillium_antarcticum	PF01048
NLR07	OQD86920.1	OQD90251.1	PRJNA318735	SAMN05200880	Penicillium_solitum	PF01048
NLR07	OQD92511.1	OQD90251.1	PRJNA318735	SAMN05200880	Penicillium_solitum	PF01048
NLR07	OQD93370.1	OQD90251.1	PRJNA318735	SAMN05200880	Penicillium_solitum	PF01048
NLR07	OQD94166.1	OQD90251.1	PRJNA318735	SAMN05200880	Penicillium_solitum	PF01048
NLR07	OQD95467.1	OQD90251.1	PRJNA318735	SAMN05200880	Penicillium_solitum	PF01048
NLR07	OQD96830.1	OQD90251.1	PRJNA318735	SAMN05200880	Penicillium_solitum	PF01048
NLR07	OQE00994.1	OQD90251.1	PRJNA318735	SAMN05200880	Penicillium_solitum	PF01048
NLR07	OQE01862.1	OQD90251.1	PRJNA318735	SAMN05200880	Penicillium_solitum	PF01048
NLR07	OQE13759.1	OQE16659.1	PRJNA318735	SAMN05200883	Penicillium_steckii	PF01048
NLR07	OQE13759.1	OQE24348.1	PRJNA318735	SAMN05200883	Penicillium_steckii	PF17111
NLR07	OQE15662.1	OQE16659.1	PRJNA318735	SAMN05200883	Penicillium_steckii	PF01048
NLR07	OQE15662.1	OQE24348.1	PRJNA318735	SAMN05200883	Penicillium_steckii	PF17111
NLR07	OQE16973.1	OQE16659.1	PRJNA318735	SAMN05200883	Penicillium_steckii	PF01048
NLR07	OQE16973.1	OQE24348.1	PRJNA318735	SAMN05200883	Penicillium_steckii	PF17111
NLR07	OQE20484.1	OQE16659.1	PRJNA318735	SAMN05200883	Penicillium_steckii	PF01048
NLR07	OQE20484.1	OQE24348.1	PRJNA318735	SAMN05200883	Penicillium_steckii	PF17111
NLR07	OQE21911.1	OQE16659.1	PRJNA318735	SAMN05200883	Penicillium_steckii	PF01048
NLR07	OQE21911.1	OQE24348.1	PRJNA318735	SAMN05200883	Penicillium_steckii	PF17111
NLR07	OQE21964.1	OQE16659.1	PRJNA318735	SAMN05200883	Penicillium_steckii	PF01048
NLR07	OQE21964.1	OQE24348.1	PRJNA318735	SAMN05200883	Penicillium_steckii	PF17111
NLR07	OQE23813.1	OQE16659.1	PRJNA318735	SAMN05200883	Penicillium_steckii	PF01048
NLR07	OQE23813.1	OQE24348.1	PRJNA318735	SAMN05200883	Penicillium_steckii	PF17111
NLR07	OQE24399.1	OQE16659.1	PRJNA318735	SAMN05200883	Penicillium_steckii	PF01048
NLR07	OQE24399.1	OQE24348.1	PRJNA318735	SAMN05200883	Penicillium_steckii	PF17111
NLR07	OQE26467.1	OQE16659.1	PRJNA318735	SAMN05200883	Penicillium_steckii	PF01048
NLR07	OQE26467.1	OQE24348.1	PRJNA318735	SAMN05200883	Penicillium_steckii	PF17111
NLR07	OQE27401.1	OQE16659.1	PRJNA318735	SAMN05200883	Penicillium_steckii	PF01048
NLR07	OQE27401.1	OQE24348.1	PRJNA318735	SAMN05200883	Penicillium_steckii	PF17111
NLR07	OQE28318.1	OQE16659.1	PRJNA318735	SAMN05200883	Penicillium_steckii	PF01048
NLR07	OQE28318.1	OQE24348.1	PRJNA318735	SAMN05200883	Penicillium_steckii	PF17111
NLR07	OQE31408.1	OQE16659.1	PRJNA318735	SAMN05200883	Penicillium_steckii	PF01048
NLR07	OQE31408.1	OQE24348.1	PRJNA318735	SAMN05200883	Penicillium_steckii	PF17111
NLR07	OQE34390.1	OQE37119.1	PRJNA318735	SAMN05200875	Penicillium_coprophilum	PF17111
NLR07	OQE34396.1	OQE37119.1	PRJNA318735	SAMN05200875	Penicillium_coprophilum	PF17111
NLR07	OQE36694.1	OQE37119.1	PRJNA318735	SAMN05200875	Penicillium_coprophilum	PF17111
NLR07	OQE41042.1	OQE37119.1	PRJNA318735	SAMN05200875	Penicillium_coprophilum	PF17111
NLR28	OQE41123.1	OQE41012.1	PRJNA318735	SAMN05200875	Penicillium_coprophilum	PF17107/PF17111
NLR07	OQE46834.1	OQE37119.1	PRJNA318735	SAMN05200875	Penicillium_coprophilum	PF17111
NLR07	OQE62786.1	OQE62785.1	PRJNA318735	SAMN05200876	Penicillium_nalgiovense	PF01048
NLR07	OQE67775.1	OQE62785.1	PRJNA318735	SAMN05200876	Penicillium_nalgiovense	PF01048
NLR13	OQO04880.1	OQN99549.1	PRJNA342238	SAMN06285182	Rachicladosporium_antarcticum	PF14479
NLR32	ORY55255.1	ORY66203.1	PRJNA330698	SAMN05421895	Pseudomassariella_vexata	PF01048
NLR32	ORY58727.1	ORY66203.1	PRJNA330698	SAMN05421895	Pseudomassariella_vexata	PF01048
NLR32	ORY63362.1	ORY66203.1	PRJNA330698	SAMN05421895	Pseudomassariella_vexata	PF01048
NLR32	ORY71005.1	ORY66203.1	PRJNA330698	SAMN05421895	Pseudomassariella_vexata	PF01048
NLR07	PCD20331.1	PCD20332.1	PRJNA306247	SAMN04348764	Fusarium_oxysporum_f._sp._radicis-cucumerinum	PF17111
NLR07	PCD20331.1	PCD20335.1	PRJNA306247	SAMN04348764	Fusarium_oxysporum_f._sp._radicis-cucumerinum	PF17111
NLR07	PCD20336.1	PCD20332.1	PRJNA306247	SAMN04348764	Fusarium_oxysporum_f._sp._radicis-cucumerinum	PF17111
NLR07	PCD20336.1	PCD20335.1	PRJNA306247	SAMN04348764	Fusarium_oxysporum_f._sp._radicis-cucumerinum	PF17111
NLR07	PCD20337.1	PCD20332.1	PRJNA306247	SAMN04348764	Fusarium_oxysporum_f._sp._radicis-cucumerinum	PF17111
NLR07	PCD20337.1	PCD20335.1	PRJNA306247	SAMN04348764	Fusarium_oxysporum_f._sp._radicis-cucumerinum	PF17111
NLR13	PCD21680.1	PCD21681.1	PRJNA397367	SAMN07455307	Fusarium_graminearum	PF14479/PF17111
NLR13	PCD29896.1	PCD21681.1	PRJNA397367	SAMN07455307	Fusarium_graminearum	PF14479/PF17111
NLR28	PCD31295.1	PCD31294.1	PRJNA306247	SAMN04348764	Fusarium_oxysporum_f._sp._radicis-cucumerinum	PF07819
NLR07	PCG88151.1	PCG88134.1	PRJNA377437	SAMN06461484	Penicillium_sp._'occitanis'	PF17111
NLR07	PCG88354.1	PCG88150.1	PRJNA377435	SAMN06461458	Penicillium_sp._'occitanis'	PF17111
NLR07	PCG96569.1	PCG88134.1	PRJNA377437	SAMN06461484	Penicillium_sp._'occitanis'	PF17111
NLR07	PGH06950.1	PGH12592.1	PRJNA234736	SAMN02584705	Polytolypa_hystricis_UAMH7299	PF17111
NLR07	PGH12591.1	PGH12592.1	PRJNA234736	SAMN02584705	Polytolypa_hystricis_UAMH7299	PF17111
NLR28	PIG79045.1	PIG79069.1	PRJNA385482	SAMN06890692	Aspergillus_arachidicola	PF01048
NLR32	PKK41772.1	PKK44950.1	PRJNA397414	SAMN07456232	Trichoderma_harzianum	PF01048
NLR12	PKK42617.1	PKK52462.1	PRJNA397414	SAMN07456232	Trichoderma_harzianum	PF01048
NLR12	PKK46035.1	PKK52462.1	PRJNA397414	SAMN07456232	Trichoderma_harzianum	PF01048
NLR12	PKK46807.1	PKK52462.1	PRJNA397414	SAMN07456232	Trichoderma_harzianum	PF01048
NLR12	PKK47264.1	PKK52462.1	PRJNA397414	SAMN07456232	Trichoderma_harzianum	PF01048
NLR12	PKK51908.1	PKK52462.1	PRJNA397414	SAMN07456232	Trichoderma_harzianum	PF01048
NLR12	PKK54018.1	PKK52462.1	PRJNA397414	SAMN07456232	Trichoderma_harzianum	PF01048
NLR12	PKK54863.1	PKK52462.1	PRJNA397414	SAMN07456232	Trichoderma_harzianum	PF01048
NLR07	PMB63415.1	PMB63414.1	PRJNA352877	SAMN06006479	Beauveria_bassiana	PF01048
NLR07	PMB63415.1	PMB63763.1	PRJNA352877	SAMN06006479	Beauveria_bassiana	PF01048
NLR12	PNP39886.1	PNP37699.1	PRJNA361020	SAMN06219356	Trichoderma_gamsii	PF01048
NLR12	PNP45323.1	PNP37699.1	PRJNA361020	SAMN06219356	Trichoderma_gamsii	PF01048
NLR07	PQK16766.1	PQK16765.1	PRJNA260878	SAMN03066967	Beauveria_bassiana	PF01048
NLR28	PVI06673.1	PVI06671.1	PRJNA243955	SAMN02745224	Periconia_macrospinosa	PF17111
NLR28	RAQ43520.1	RAQ43513.1	PRJNA402039	SAMN07657127	Aspergillus_flavus	PF01048
NLR28	RAQ65352.1	RAQ65353.1	PRJNA402039	SAMN07657129	Aspergillus_flavus	PF01048
NLR28	RAQ69306.1	RAQ69312.1	PRJNA402039	SAMN07657128	Aspergillus_flavus	PF01048
NLR07	SCN82178.1	SCN82176.1	PRJEB14872	SAMEA4440729	Fusarium_fujikuroi	PF17111
NLR13	SCO75794.1	SCO75793.1	PRJEB14872	SAMEA4440882	Fusarium_oxysporum	PF14479/PF17111
NLR13	SCO78478.1	SCO75793.1	PRJEB14872	SAMEA4440882	Fusarium_oxysporum	PF14479/PF17111
NLR13	SCO92149.1	SCO75793.1	PRJEB14872	SAMEA4440882	Fusarium_oxysporum	PF14479/PF17111
NLR07	XP_002340147.1	XP_002486813.1			Talaromyces_stipitatus_ATCC_10500	PF17111
NLR07	XP_002342049.1	XP_002486813.1			Talaromyces_stipitatus_ATCC_10500	PF17111
NLR07	XP_002482645.1	XP_002486813.1			Talaromyces_stipitatus_ATCC_10500	PF17111
NLR07	XP_002483516.1	XP_002486813.1			Talaromyces_stipitatus_ATCC_10500	PF17111
NLR07	XP_002483517.1	XP_002486813.1			Talaromyces_stipitatus_ATCC_10500	PF17111
NLR07	XP_002488371.1	XP_002486813.1			Talaromyces_stipitatus_ATCC_10500	PF17111
NLR28	XP_003015249.1	XP_003015247.1	PRJNA51431	SAMN02953733	Trichophyton_benhamiae_CBS_112371	PF17107/PF17111
NLR28	XP_003018569.1	XP_003018571.1			Trichophyton_verrucosum_HKI_0517	PF17107/PF17111
NLR13	XP_003043833.1	XP_003043834.1	PRJNA51499	SAMN02746079	Fusarium_vanettenii_77-13-4	PF14479/PF17111
NLR13	XP_003043833.1	XP_003052861.1	PRJNA51499	SAMN02746079	Fusarium_vanettenii_77-13-4	PF14479/PF17111
NLR13	XP_003044939.1	XP_003043834.1	PRJNA51499	SAMN02746079	Fusarium_vanettenii_77-13-4	PF14479/PF17111
NLR13	XP_003044939.1	XP_003052861.1	PRJNA51499	SAMN02746079	Fusarium_vanettenii_77-13-4	PF14479/PF17111
NLR13	XP_003047889.1	XP_003043834.1	PRJNA51499	SAMN02746079	Fusarium_vanettenii_77-13-4	PF14479/PF17111
NLR13	XP_003047889.1	XP_003052861.1	PRJNA51499	SAMN02746079	Fusarium_vanettenii_77-13-4	PF14479/PF17111
NLR13	XP_003052860.1	XP_003043834.1	PRJNA51499	SAMN02746079	Fusarium_vanettenii_77-13-4	PF14479/PF17111
NLR13	XP_003052860.1	XP_003052861.1	PRJNA51499	SAMN02746079	Fusarium_vanettenii_77-13-4	PF14479/PF17111
NLR28	XP_003170981.1	XP_003170983.1	PRJNA61175	SAMN02953728	Nannizzia_gypsea_CBS_118893	PF07819
NLR28	XP_003170981.1	XP_003172360.1	PRJNA61175	SAMN02953728	Nannizzia_gypsea_CBS_118893	PF17107/PF17111
NLR28	XP_003172362.1	XP_003170983.1	PRJNA61175	SAMN02953728	Nannizzia_gypsea_CBS_118893	PF07819
NLR28	XP_003172362.1	XP_003172360.1	PRJNA61175	SAMN02953728	Nannizzia_gypsea_CBS_118893	PF17107/PF17111
NLR28	XP_003237130.1	XP_003237128.1			Trichophyton_rubrum_CBS_118892	PF17107/PF17111
NLR12	XP_007831189.1	XP_007831190.1	PRJNA245144	SAMN02369365	Pestalotiopsis_fici_W106-1	PF01048
NLR32	XP_008095746.1	XP_008095745.1	PRJNA225514	SAMN02953757	Colletotrichum_graminicola_M1.001	PF01048
NLR07	XP_009228193.1	XP_009228192.1	PRJNA225513	SAMN02981249	Gaeumannomyces_tritici_R3-111a-1	PF17107/PF17111
NLR07	XP_009228702.1	XP_009228192.1	PRJNA225513	SAMN02981249	Gaeumannomyces_tritici_R3-111a-1	PF17107/PF17111
NLR13	XP_009252117.1	XP_009252118.1	PRJNA242845	SAMN02981337	Fusarium_pseudograminearum_CS3096	PF14479
NLR13	XP_009256859.1	XP_009252118.1	PRJNA242845	SAMN02981337	Fusarium_pseudograminearum_CS3096	PF14479
NLR32	XP_011127371.1	XP_011127370.1	PRJNA245119	SAMN02981262	Orbilia_oligospora_ATCC_24927	PF01048
NLR13	XP_011319604.1	XP_011319603.1	PRJNA243		Fusarium_graminearum_PH-1	PF14479/PF17111
NLR13	XP_011320669.1	XP_011319603.1	PRJNA243		Fusarium_graminearum_PH-1	PF14479/PF17111
NLR07	XP_011328855.1	XP_011328854.1	PRJNA243		Fusarium_graminearum_PH-1	PF17107/PF17111
NLR12	XP_013939781.1	XP_013946758.1	PRJNA264112	SAMN02744066	Trichoderma_atroviride_IMI_206040	PF01048
NLR12	XP_013943995.1	XP_013946758.1	PRJNA264112	SAMN02744066	Trichoderma_atroviride_IMI_206040	PF01048
NLR13	XP_013944057.1	XP_013944058.1	PRJNA264112	SAMN02744066	Trichoderma_atroviride_IMI_206040	PF14479
NLR12	XP_013946721.1	XP_013946758.1	PRJNA264112	SAMN02744066	Trichoderma_atroviride_IMI_206040	PF01048
NLR12	XP_013950721.1	XP_013951864.1	PRJNA264113	SAMN02744059	Trichoderma_virens_Gv29-8	PF01048
NLR12	XP_013954020.1	XP_013951864.1	PRJNA264113	SAMN02744059	Trichoderma_virens_Gv29-8	PF01048
NLR12	XP_013954027.1	XP_013951864.1	PRJNA264113	SAMN02744059	Trichoderma_virens_Gv29-8	PF01048
NLR13	XP_013954027.1	XP_013957252.1	PRJNA264113	SAMN02744059	Trichoderma_virens_Gv29-8	PF14479/PF17111
NLR12	XP_013954031.1	XP_013951864.1	PRJNA264113	SAMN02744059	Trichoderma_virens_Gv29-8	PF01048
NLR12	XP_013954032.1	XP_013951864.1	PRJNA264113	SAMN02744059	Trichoderma_virens_Gv29-8	PF01048
NLR12	XP_013954066.1	XP_013951864.1	PRJNA264113	SAMN02744059	Trichoderma_virens_Gv29-8	PF01048
NLR32	XP_013955358.1	XP_013955357.1	PRJNA264113	SAMN02744059	Trichoderma_virens_Gv29-8	PF01048
NLR13	XP_013957254.1	XP_013957252.1	PRJNA264113	SAMN02744059	Trichoderma_virens_Gv29-8	PF14479/PF17111
NLR12	XP_013957771.1	XP_013951864.1	PRJNA264113	SAMN02744059	Trichoderma_virens_Gv29-8	PF01048
NLR13	XP_013957771.1	XP_013957252.1	PRJNA264113	SAMN02744059	Trichoderma_virens_Gv29-8	PF14479/PF17111
NLR07	XP_016596106.1	XP_016594979.1	PRJNA319326	SAMN02928573	Penicillium_expansum	PF01048
NLR07	XP_016599100.1	XP_016594979.1	PRJNA319326	SAMN02928573	Penicillium_expansum	PF01048
NLR07	XP_016602120.1	XP_016594979.1	PRJNA319326	SAMN02928573	Penicillium_expansum	PF01048
NLR07	XP_018078375.1	XP_018078376.1	PRJNA342682	SAMN04009710	Mollisia_scopiformis	PF17111
NLR28	XP_018158395.1	XP_018158396.1	PRJNA342684	SAMN04420120	Colletotrichum_higginsianum_IMI_349063	PF01048
NLR32	XP_018242484.1	XP_018242712.1	PRJNA342688	SAMN02953675	Fusarium_oxysporum_f._sp._lycopersici_4287	PF01048
NLR32	XP_018242484.1	XP_018244643.1	PRJNA342688	SAMN02953675	Fusarium_oxysporum_f._sp._lycopersici_4287	PF01048
NLR32	XP_018242713.1	XP_018242712.1	PRJNA342688	SAMN02953675	Fusarium_oxysporum_f._sp._lycopersici_4287	PF01048
NLR32	XP_018242713.1	XP_018244643.1	PRJNA342688	SAMN02953675	Fusarium_oxysporum_f._sp._lycopersici_4287	PF01048
NLR13	XP_018250213.1	XP_018257991.1	PRJNA342688	SAMN02953675	Fusarium_oxysporum_f._sp._lycopersici_4287	PF14479/PF17111
NLR13	XP_018250213.1	XP_018258281.1	PRJNA342688	SAMN02953675	Fusarium_oxysporum_f._sp._lycopersici_4287	PF14479/PF17111
NLR28	XP_018251429.1	XP_018251428.1	PRJNA342688	SAMN02953675	Fusarium_oxysporum_f._sp._lycopersici_4287	PF07819
NLR13	XP_018258280.1	XP_018257991.1	PRJNA342688	SAMN02953675	Fusarium_oxysporum_f._sp._lycopersici_4287	PF14479/PF17111
NLR13	XP_018258280.1	XP_018258281.1	PRJNA342688	SAMN02953675	Fusarium_oxysporum_f._sp._lycopersici_4287	PF14479/PF17111
NLR12	XP_018657048.1	XP_024404491.1	PRJNA342687	SAMN02849381	Trichoderma_gamsii	PF01048
NLR12	XP_018657190.1	XP_024404491.1	PRJNA342687	SAMN02849381	Trichoderma_gamsii	PF01048
NLR12	XP_018657206.2	XP_024404491.1	PRJNA342687	SAMN02849381	Trichoderma_gamsii	PF01048
NLR12	XP_018659251.1	XP_024404491.1	PRJNA342687	SAMN02849381	Trichoderma_gamsii	PF01048
NLR12	XP_018662799.1	XP_024404491.1	PRJNA342687	SAMN02849381	Trichoderma_gamsii	PF01048
NLR12	XP_018664922.1	XP_024404491.1	PRJNA342687	SAMN02849381	Trichoderma_gamsii	PF01048
NLR12	XP_018665379.1	XP_024404491.1	PRJNA342687	SAMN02849381	Trichoderma_gamsii	PF01048
NLR12	XP_018665721.1	XP_024404491.1	PRJNA342687	SAMN02849381	Trichoderma_gamsii	PF01048
NLR12	XP_018666293.1	XP_024404491.1	PRJNA342687	SAMN02849381	Trichoderma_gamsii	PF01048
NLR32	XP_018747477.1	XP_018747480.1	PRJNA245136	SAMN02953630	Fusarium_verticillioides_7600	PF01048
NLR28	XP_018759359.1	XP_018759360.1	PRJNA245136	SAMN02953630	Fusarium_verticillioides_7600	PF07819
NLR07	XP_022284660.1	XP_018148277.1	PRJNA342685	SAMN02296946	Pochonia_chlamydosporia_170	PF01048
NLR12	XP_024404627.1	XP_024404491.1	PRJNA342687	SAMN02849381	Trichoderma_gamsii	PF01048
NLR12	XP_024404706.1	XP_024404491.1	PRJNA342687	SAMN02849381	Trichoderma_gamsii	PF01048
NLR12	XP_024405576.1	XP_024404491.1	PRJNA342687	SAMN02849381	Trichoderma_gamsii	PF01048
NLR12	XP_024405752.1	XP_024404491.1	PRJNA342687	SAMN02849381	Trichoderma_gamsii	PF01048
NLR12	XP_024406181.1	XP_024404491.1	PRJNA342687	SAMN02849381	Trichoderma_gamsii	PF01048
NLR12	XP_024406411.1	XP_024404491.1	PRJNA342687	SAMN02849381	Trichoderma_gamsii	PF01048
NLR12	XP_024406529.1	XP_024404491.1	PRJNA342687	SAMN02849381	Trichoderma_gamsii	PF01048
NLR07	XP_024548062.1	XP_001548176.1	PRJNA20061	SAMN02953628	Botrytis_cinerea_B05.10	PF17111
NLR07	XP_024731249.1	XP_024731250.1	PRJNA453592	SAMN02194342	Hyaloscypha_bicolor_E	PF17111
NLR12	XP_024756408.1	XP_024758065.1	PRJNA453597	SAMN00769595	Trichoderma_asperellum_CBS_433.97	PF01048
NLR12	XP_024758090.1	XP_024758065.1	PRJNA453597	SAMN00769595	Trichoderma_asperellum_CBS_433.97	PF01048
NLR12	XP_024758132.1	XP_024758065.1	PRJNA453597	SAMN00769595	Trichoderma_asperellum_CBS_433.97	PF01048
NLR12	XP_024758183.1	XP_024758065.1	PRJNA453597	SAMN00769595	Trichoderma_asperellum_CBS_433.97	PF01048
NLR12	XP_024759168.1	XP_024758065.1	PRJNA453597	SAMN00769595	Trichoderma_asperellum_CBS_433.97	PF01048
NLR12	XP_024760071.1	XP_024758065.1	PRJNA453597	SAMN00769595	Trichoderma_asperellum_CBS_433.97	PF01048
NLR12	XP_024760082.1	XP_024758065.1	PRJNA453597	SAMN00769595	Trichoderma_asperellum_CBS_433.97	PF01048
NLR12	XP_024760096.1	XP_024758065.1	PRJNA453597	SAMN00769595	Trichoderma_asperellum_CBS_433.97	PF01048
NLR12	XP_024760128.1	XP_024758065.1	PRJNA453597	SAMN00769595	Trichoderma_asperellum_CBS_433.97	PF01048
NLR12	XP_024761124.1	XP_024758065.1	PRJNA453597	SAMN00769595	Trichoderma_asperellum_CBS_433.97	PF01048
NLR12	XP_024762792.1	XP_024758065.1	PRJNA453597	SAMN00769595	Trichoderma_asperellum_CBS_433.97	PF01048
NLR12	XP_024763309.1	XP_024758065.1	PRJNA453597	SAMN00769595	Trichoderma_asperellum_CBS_433.97	PF01048
NLR12	XP_024767687.1	XP_024774031.1	PRJNA453596	SAMN00761861	Trichoderma_harzianum_CBS_226.95	PF01048
NLR12	XP_024768511.1	XP_024774031.1	PRJNA453596	SAMN00761861	Trichoderma_harzianum_CBS_226.95	PF01048
NLR12	XP_024769194.1	XP_024774031.1	PRJNA453596	SAMN00761861	Trichoderma_harzianum_CBS_226.95	PF01048
NLR13	XP_024769194.1	XP_024774218.1	PRJNA453596	SAMN00761861	Trichoderma_harzianum_CBS_226.95	PF14479/PF17111
NLR12	XP_024769324.1	XP_024774031.1	PRJNA453596	SAMN00761861	Trichoderma_harzianum_CBS_226.95	PF01048
NLR12	XP_024770819.1	XP_024774031.1	PRJNA453596	SAMN00761861	Trichoderma_harzianum_CBS_226.95	PF01048
NLR12	XP_024772817.1	XP_024774031.1	PRJNA453596	SAMN00761861	Trichoderma_harzianum_CBS_226.95	PF01048
NLR12	XP_024774029.1	XP_024774031.1	PRJNA453596	SAMN00761861	Trichoderma_harzianum_CBS_226.95	PF01048
NLR12	XP_024774474.1	XP_024774031.1	PRJNA453596	SAMN00761861	Trichoderma_harzianum_CBS_226.95	PF01048
NLR12	XP_024775407.1	XP_024774031.1	PRJNA453596	SAMN00761861	Trichoderma_harzianum_CBS_226.95	PF01048
NLR12	XP_024777230.1	XP_024774031.1	PRJNA453596	SAMN00761861	Trichoderma_harzianum_CBS_226.95	PF01048
NLR12	XP_024779165.1	XP_024774031.1	PRJNA453596	SAMN00761861	Trichoderma_harzianum_CBS_226.95	PF01048
